# Serum metabolomics reveals signatures associated with physical resilience trajectories from middle to older age

**DOI:** 10.64898/2026.09.14.751497

**Authors:** Jeong In Seo, Toon A.W. Scheurink, Crystal X. Wang, Kine Eide Kvitne, Wilhan D. Gonçalves Nunes, Jasmine Zemlin, Jaclyn Bergstrom, Pieter C. Dorrestein, Ipsita Mohanty, Anthony J.A. Molina

## Abstract

Lifecourse physical resilience is defined by the ability to maintain abilities across multiple domains of physical performance. While the importance of physical resilience in functional independence and mobility disability is clear, studies investigating metabolomic signatures of physical resilience are lacking. Here, we performed untargeted metabolomics on serum samples from a community-based cohort of 237 individuals followed over 28 years, and applied spectral data mining tools to map identified metabolites to health phenotypes from public repositories. We identified metabolites across multiple chemical classes, including acylcarnitines, glutamine conjugates, and phosphocholines, that were differentially associated with physical resilience status. Notably, medium-chain acylcarnitines negatively associated with physical resilience were more frequently observed in disease phenotypes than in healthy individuals. Kynurenine, a tryptophan metabolite linked to age-related functional decline, increased more steeply with age in individuals with low physical resilience. We also found that metabolites of the antihypertensive drug verapamil were associated with physical resilience in a metabolism-dependent manner, differing between oxidative and glucuronidated forms. Together, these metabolic signatures offer a resource for identifying biochemical pathways and biomarkers relevant to physical resilience for healthy aging.
