## Supplementary Table 2 for "Serum metabolomics reveals signatures associated with physical resilience trajectories from middle to older age"

### Sheet: Supplementary table 1
Supplementary Table 2. Sex-stratified effect sizes for physical resilience-associated features.
feature	cliff_delta_all	cliff_delta_female	cliff_delta_male	cliff_delta_sex	q_unadjusted	p_stratified	q_stratified	same_direction
85843	0.211081	0.204659	0.217419	0.062693	0.045728	0.00604	0.007539	TRUE
49383	-0.2249	-0.15591	-0.29574	-0.15495	0.040603	0.008899	0.009912	TRUE
85943	0.209087	0.175627	0.246867	0.08243	0.046997	0.008435	0.009685	TRUE
136475	0.152115	0.112186	0.236842	0.031734	0.027055	0.00134	0.002871	TRUE
106337	0.16764	0.156989	0.200501	0.021672	0.045219	0.00434	0.005908	TRUE
39017	0.244267	0.166846	0.378446	0.082353	0.025612	0.001658	0.003179	TRUE
107248	0.214998	0.216667	0.177945	0.089938	0.035088	0.004701	0.006291	TRUE
6853	-0.21208	-0.16272	-0.26692	-0.11076	0.049189	0.011011	0.011771	TRUE
23143	-0.21664	-0.15197	-0.27068	-0.18328	0.045219	0.013625	0.014317	TRUE
23709	-0.23387	-0.18513	-0.38534	-0.01022	0.028366	0.000707	0.001962	TRUE
102880	0.10198	0.09319	0.126566	0.012848	0.033058	0.002069	0.00363	TRUE
88687	0.206096	0.1819	0.318296	-0.03483	0.048452	0.002449	0.004073	TRUE
89371	0.267982	0.279928	0.282581	0.016099	0.015881	9.68e-05	0.000857	TRUE
36947	-0.22376	-0.2009	-0.25815	-0.07105	0.041525	0.004582	0.006176	TRUE
6764	-0.24854	-0.22043	-0.34085	-0.02152	0.026282	0.000796	0.002093	TRUE
26884	-0.21891	-0.20932	-0.23747	-0.06285	0.042958	0.004225	0.005822	TRUE
49433	-0.21834	-0.14892	-0.34336	-0.05372	0.043675	0.005059	0.006673	TRUE
106172	0.238712	0.179211	0.303258	0.154334	0.027055	0.003319	0.004927	TRUE
22989	-0.24626	-0.18351	-0.40727	-0.01811	0.023234	0.000425	0.001614	TRUE
31137	-0.19926	-0.20072	-0.22932	-0.00124	0.048982	0.003955	0.005703	TRUE
61069	-0.23337	-0.13907	-0.36529	-0.09025	0.03275	0.005191	0.006799	TRUE
90515	0.220054	0.239068	0.280702	-0.06788	0.031044	0.000408	0.001579	TRUE
28825	-0.2224	-0.17366	-0.36591	-0.01223	0.036278	0.001476	0.002953	TRUE
4388	-0.26171	-0.18244	-0.47556	-0.01997	0.022321	0.00025	0.001243	TRUE
91103	0.194274	0.173835	0.319549	-0.06331	0.044824	0.001201	0.002725	TRUE
14937	-0.2521	-0.1552	-0.44486	-0.07105	0.023234	0.000887	0.0022	TRUE
33484	-0.22134	-0.21039	-0.18484	-0.12988	0.043675	0.009477	0.010308	TRUE
87198	0.214642	0.175627	0.233083	0.134598	0.040603	0.008428	0.009685	TRUE
14974	-0.263	-0.19964	-0.39223	-0.07655	0.022321	0.000572	0.001901	TRUE
86352	0.231164	0.199642	0.339599	-0.0082	0.021965	0.000224	0.001243	TRUE
90741	0.196411	0.181362	0.279449	-0.02113	0.047936	0.002677	0.004293	TRUE
8533	-0.24847	-0.22688	-0.3183	-0.03553	0.025482	0.000759	0.002047	TRUE
30055	-0.24484	-0.31828	-0.07581	-0.0969	0.023234	0.001289	0.002839	TRUE
28794	-0.22518	-0.23208	-0.34148	0.09257	0.035804	0.000372	0.001474	TRUE
92223	0.217704	0.215233	0.322055	-0.06749	0.027253	0.000267	0.001243	TRUE
23716	-0.24028	-0.21756	-0.31892	-0.02632	0.023234	0.000513	0.001748	TRUE
87633	0.222048	0.265233	0.216792	-0.04729	0.025482	0.000277	0.001257	TRUE
52594	-0.22176	-0.24982	-0.21429	-0.00712	0.036707	0.001516	0.002969	TRUE
87092	0.195129	0.207527	0.171679	0.054334	0.03649	0.003089	0.004827	TRUE
6119	-0.22931	-0.1638	-0.29198	-0.12601	0.03649	0.00767	0.009204	TRUE
104087	0.270332	0.210036	0.357143	0.13065	0.016571	0.000495	0.001748	TRUE
49797	-0.22112	-0.13262	-0.3609	-0.08259	0.030453	0.003338	0.004927	TRUE
31444	-0.21436	-0.1853	-0.33083	0.018111	0.031044	0.000847	0.002129	TRUE
91501	0.193705	0.183871	0.294486	-0.0582	0.042047	0.001007	0.00237	TRUE
84931	0.245264	0.251613	0.308271	-0.03947	0.021965	0.00013	0.000938	TRUE
27822	-0.20823	-0.14803	-0.32832	-0.06254	0.037816	0.003253	0.00492	TRUE
32009	-0.28408	-0.29319	-0.26065	-0.08336	0.009023	6.14e-05	0.000753	TRUE
27838	-0.22262	-0.20269	-0.25689	-0.05898	0.029643	0.002023	0.003583	TRUE
24434	-0.14656	-0.11075	-0.15789	-0.10898	0.044169	0.01426	0.014818	TRUE
114551	0.210939	0.200358	0.303885	-0.04118	0.044824	0.001777	0.003306	TRUE
20330	-0.18459	-0.1362	-0.2218	-0.13003	0.049768	0.014994	0.015324	TRUE
26589	-0.24719	-0.2724	-0.18609	-0.08808	0.008851	5.65e-05	0.000753	TRUE
32000	-0.18573	-0.15197	-0.29323	-0.00093	0.044169	0.002322	0.003927	TRUE
23482	-0.26093	-0.27222	-0.29198	-0.00635	0.012814	3.59e-05	0.000742	TRUE
76591	0.203034	0.189964	0.261905	0.000851	0.049768	0.004117	0.005757	TRUE
29972	-0.19392	-0.27634	-0.11466	0.049381	0.038464	0.0008	0.002093	TRUE
89927	0.22511	0.218996	0.325188	-0.05511	0.025612	0.000251	0.001243	TRUE
9660	-0.20197	-0.10251	-0.37719	-0.07926	0.044824	0.00661	0.008035	TRUE
85526	0.209942	0.157348	0.263158	0.124303	0.043447	0.008518	0.009696	TRUE
30079	-0.26399	-0.21183	-0.47243	0.051625	0.005308	2.49e-07	4.64e-05	TRUE
26540	-0.23437	-0.23584	-0.36278	0.118885	0.023234	5.46e-05	0.000753	TRUE
22735	-0.16956	-0.16918	-0.14223	-0.08142	0.030924	0.003643	0.005294	TRUE
22709	-0.16308	-0.16667	-0.14098	-0.06161	0.031735	0.003289	0.004927	TRUE
86635	0.19342	0.201434	0.225564	-0.01006	0.028366	0.000694	0.001962	TRUE
84620	0.251674	0.292652	0.29386	-0.10093	0.016571	2.45e-05	0.00072	TRUE
22715	-0.16123	-0.19355	-0.08897	-0.05782	0.025482	0.001297	0.002839	TRUE
8390	-0.19406	-0.08692	-0.36216	-0.09071	0.044169	0.008707	0.009815	TRUE
136358	0.137445	0.15914	0.056391	0.088545	0.031044	0.005609	0.007195	TRUE
7059	0.212078	0.231183	0.285714	-0.0709	0.049189	0.001343	0.002871	TRUE
27206	-0.21635	-0.14498	-0.29762	-0.14861	0.041523	0.008837	0.009902	TRUE
63283	-0.13958	-0.17885	-0.13847	0.067337	0.042047	0.000656	0.001962	TRUE
22020	-0.23992	-0.22616	-0.17732	-0.17678	0.008851	0.00029	0.001285	TRUE
87931	0.184233	0.192294	0.225564	-0.02755	0.048452	0.002453	0.004073	TRUE
127564	0.245549	0.215412	0.283208	0.089938	0.025482	0.001449	0.002929	TRUE
52508	0.216351	0.251613	0.065163	0.158437	0.023234	0.003519	0.005154	TRUE
84927	0.201681	0.216846	0.248747	-0.04969	0.033058	0.000682	0.001962	TRUE
84851	0.195556	0.183154	0.303258	-0.063	0.043675	0.001106	0.002571	TRUE
22728	-0.1519	-0.13459	-0.12657	-0.11192	0.044824	0.014752	0.01519	TRUE
20833	0.165005	0.242652	0.116541	-0.08955	0.044169	0.000601	0.00196	TRUE
34949	-0.26763	-0.2491	-0.28697	-0.09025	0.009023	8.79e-05	0.000853	TRUE
84417	0.223757	0.214695	0.328947	-0.05882	0.025482	0.000246	0.001243	TRUE
34352	-0.24982	-0.28961	-0.15789	-0.08042	0.012814	0.000172	0.001143	TRUE
141286	0.113161	0.103226	0.14599	0.012074	0.044169	0.003202	0.00492	TRUE
26306	-0.17661	-0.21183	-0.12531	-0.02771	0.030453	0.00141	0.002914	TRUE
84012	0.216636	0.221505	0.293233	-0.06176	0.030753	0.00045	0.001674	TRUE
52512	0.227603	0.229032	0.111529	0.230573	0.021965	0.004007	0.005725	TRUE
135695	0.149836	0.089964	0.273183	0.02291	0.045219	0.00477	0.006337	TRUE
58465	-0.20396	-0.16147	-0.25627	-0.08359	0.045219	0.007982	0.009469	TRUE
126405	0.230309	0.186022	0.349624	0.043421	0.031044	0.001404	0.002914	TRUE
82972	0.230309	0.263799	0.255639	-0.06045	0.025482	0.000207	0.001243	TRUE
26806	-0.15183	-0.16667	-0.07393	-0.10217	0.031044	0.00637	0.007799	TRUE
51421	0.234083	0.292294	0.299499	-0.1613	0.027055	6.56e-05	0.000753	TRUE
22656	-0.15568	-0.11953	-0.18358	-0.09628	0.038464	0.007992	0.009469	TRUE
82805	0.236077	0.257348	0.291353	-0.07461	0.023234	0.000131	0.000938	TRUE
83876	0.226107	0.226882	0.302005	-0.04776	0.025612	0.000337	0.001384	TRUE
22028	-0.22091	-0.20556	-0.17732	-0.14768	0.012814	0.000517	0.001748	TRUE
20867	-0.20802	-0.19624	-0.1604	-0.14319	0.028366	0.005248	0.006827	TRUE
7275	-0.26577	-0.22509	-0.31579	-0.10526	0.008851	4.82e-05	0.000753	TRUE
66992	-0.21293	-0.15806	-0.25689	-0.14211	0.043675	0.010354	0.011197	TRUE
25409	-0.17733	-0.25556	-0.06704	0.020433	0.044169	0.00219	0.003806	TRUE
91771	0.178749	0.201613	0.14787	0.030805	0.025612	0.000958	0.002332	TRUE
26316	-0.16593	-0.13656	-0.19674	-0.06718	0.031735	0.004093	0.005757	TRUE
7072	0.264848	0.23853	0.349624	0.008204	0.021965	0.000337	0.001384	TRUE
22668	-0.17191	-0.14068	-0.18233	-0.10975	0.027055	0.004226	0.005822	TRUE
32480	-0.18473	-0.1871	-0.11278	-0.12755	0.041152	0.01097	0.011771	TRUE
62901	0.248683	0.314337	0.260025	-0.11796	0.023234	6.88e-05	0.000753	TRUE
18774	-0.17505	-0.16631	-0.26942	0.057972	0.027055	0.000251	0.001243	TRUE
56618	0.254237	0.327599	0.27381	-0.13901	0.021965	2.86e-05	0.00072	TRUE
83463	0.200826	0.204839	0.16792	0.093189	0.048441	0.008549	0.009696	TRUE
83741	0.208731	0.227957	0.285714	-0.09683	0.033058	0.000342	0.001384	TRUE
76581	0.20225	0.188889	0.243108	0.016176	0.044824	0.004032	0.005725	TRUE
26826	-0.143	-0.13082	-0.13033	-0.0808	0.048576	0.012465	0.013173	TRUE
34195	-0.18188	-0.20789	-0.11779	-0.06858	0.031044	0.002843	0.004481	TRUE
68811	0.222048	0.17276	0.26817	0.128173	0.035088	0.005848	0.007349	TRUE
46997	-0.18715	-0.09552	-0.32957	-0.08622	0.03649	0.005703	0.007217	TRUE
14167	-0.17846	-0.04964	-0.27506	-0.23839	0.031044	0.027433	0.027433	TRUE
54768	0.248113	0.302867	0.286967	-0.13197	0.023234	6.76e-05	0.000753	TRUE
51049	-0.24384	-0.20681	-0.36466	0.008669	0.018223	0.000125	0.000938	TRUE
26313	-0.2061	-0.19194	-0.17607	-0.12724	0.015881	0.00081	0.002093	TRUE
83609	0.224327	0.229032	0.303885	-0.06362	0.025612	0.000263	0.001243	TRUE
45662	0.242344	0.221147	0.210526	0.17856	0.014707	0.000705	0.001962	TRUE
11113	-0.19349	-0.081	-0.4104	-0.03932	0.045728	0.005684	0.007217	TRUE
26822	-0.14592	-0.12742	-0.16917	-0.05062	0.029479	0.002554	0.004167	TRUE
22680	-0.16038	-0.11219	-0.18233	-0.13003	0.041152	0.014063	0.014695	TRUE
14295	-0.29661	-0.22616	-0.41855	-0.10023	0.012814	0.000169	0.001143	TRUE
28174	-0.19769	-0.18674	-0.19549	-0.0805	0.018223	0.000628	0.001962	TRUE
22199	-0.21151	-0.22581	-0.13409	-0.11811	0.015881	0.000707	0.001962	TRUE
14090	-0.22604	-0.22312	-0.23058	-0.04799	0.025986	0.001395	0.002914	TRUE
83180	0.228742	0.251254	0.280702	-0.06734	0.025482	0.000213	0.001243	TRUE
15384	-0.19641	-0.19606	-0.2619	0.031424	0.045219	0.001946	0.003481	TRUE
45351	0.236576	0.294444	0.280702	-0.14721	0.028366	0.000122	0.000938	TRUE
27980	-0.18715	-0.2267	-0.02569	-0.16517	0.046259	0.018924	0.019129	TRUE
26818	-0.16721	-0.15054	-0.16667	-0.07755	0.023234	0.001699	0.003191	TRUE
12819	0.318331	0.3181	0.388471	-0.02693	0.008851	1e-05	0.00067	TRUE
32367	-0.14656	-0.13387	-0.12531	-0.09814	0.036707	0.008309	0.009659	TRUE
82645	0.239425	0.2681	0.284461	-0.07469	0.022321	9.17e-05	0.000853	TRUE
68821	0.208232	0.16595	0.27381	0.097059	0.044824	0.006373	0.007799	TRUE
23746	-0.18024	-0.21004	-0.11967	-0.04737	0.028366	0.001825	0.003349	TRUE
65404	-0.20467	-0.18996	-0.17732	-0.14737	0.039147	0.008064	0.009493	TRUE
44632	0.210155	0.214875	0.161654	0.095356	0.045219	0.009068	0.010039	TRUE
25845	-0.16906	-0.17778	-0.32393	0.15805	0.041525	8.66e-05	0.000853	TRUE
32109	-0.17462	-0.20323	-0.20426	0.063932	0.045219	0.001148	0.002636	TRUE
46167	0.199829	0.153405	0.20802	0.164551	0.031044	0.008244	0.009644	TRUE
41055	0.207663	0.182258	0.180451	0.141641	0.036123	0.009381	0.010264	TRUE
89365	0.204743	0.191039	0.319549	-0.07237	0.031279	0.000481	0.001748	TRUE
20397	-0.11993	-0.14086	-0.05388	-0.06378	0.023234	0.001855	0.003349	TRUE
60265	0.258368	0.297849	0.315789	-0.112	0.016571	2.24e-05	0.00072	TRUE
18768	-0.17733	-0.14839	-0.27569	0.009133	0.023234	0.000324	0.001384	TRUE
26266	-0.16002	-0.1595	-0.14223	-0.06842	0.02044	0.000756	0.002047	TRUE
49630	-0.17932	-0.16505	-0.26065	0.026006	0.045219	0.00221	0.003806	TRUE
19780	0.166928	0.191219	0.197995	-0.04907	0.027134	0.00025	0.001243	TRUE
84670	0.187865	0.191756	0.253133	-0.04768	0.044824	0.001504	0.002969	TRUE
22714	-0.1514	-0.11971	-0.1604	-0.10271	0.047936	0.015261	0.015511	TRUE
13115	0.21628	0.206989	0.278195	0.00418	0.044824	0.002637	0.004265	TRUE
32167	-0.19	-0.14068	-0.21867	-0.12879	0.045728	0.014781	0.01519	TRUE
90799	0.161515	0.125806	0.199248	0.085139	0.03785	0.006243	0.007742	TRUE
76817	0.19869	0.241577	0.115915	0.062539	0.043696	0.004352	0.005908	TRUE
28155	-0.15098	-0.16667	-0.12281	-0.03529	0.021965	0.00051	0.001748	TRUE
79386	0.158097	0.029928	0.328321	0.162229	0.046259	0.019162	0.019265	TRUE
22980	-0.12975	-0.13208	-0.17419	0.031115	0.044824	0.001544	0.002991	TRUE
47969	0.256801	0.320609	0.274436	-0.12786	0.022321	5.27e-05	0.000753	TRUE
35996	-0.18039	-0.20824	-0.19424	0.038932	0.038782	0.000978	0.002332	TRUE
25838	-0.16914	-0.15932	-0.24937	0.025232	0.045219	0.00168	0.003188	TRUE
43001	0.252884	0.183154	0.349624	0.108746	0.023234	0.001426	0.002915	TRUE
82517	0.248113	0.29319	0.289474	-0.11548	0.016571	1.97e-05	0.00072	TRUE
84234	0.196838	0.207168	0.239975	-0.04334	0.031044	0.000705	0.001962	TRUE
23109	-0.10946	-0.14409	-0.00188	-0.0808	0.043675	0.012252	0.013022	TRUE
34707	-0.21087	-0.23136	-0.2218	0.011455	0.044169	0.002248	0.003836	TRUE
107906	0.128329	0.068817	0.270677	-0.00418	0.030453	0.00097	0.002332	TRUE
31486	-0.10882	-0.12742	-0.0708	-0.03173	0.036123	0.003196	0.00492	TRUE
80546	0.252528	0.307706	0.253133	-0.07833	0.016571	3.1e-05	0.00072	TRUE
83519	0.205099	0.211111	0.273183	-0.05937	0.033058	0.000643	0.001962	TRUE
27917	-0.19556	-0.20287	-0.16667	-0.0709	0.030181	0.002486	0.004092	TRUE
61815	0.26492	0.312007	0.322682	-0.12353	0.015881	1.08e-05	0.00067	TRUE
7107	-0.2009	-0.09283	-0.38847	-0.08553	0.025482	0.00184	0.003349	TRUE
8058	0.228173	0.203047	0.266917	0.076625	0.034804	0.00323	0.00492	TRUE
80655	0.231733	0.269892	0.283835	-0.10372	0.025482	0.000107	0.000901	TRUE
80586	0.128899	0.053584	0.224311	0.107895	0.03649	0.009322	0.01026	TRUE
9913	-0.18701	-0.09857	-0.34649	-0.08142	0.048452	0.007526	0.00909	TRUE
44995	0.207093	0.180645	0.265664	0.042492	0.048441	0.005559	0.00718	TRUE
84280	0.219484	0.215771	0.315163	-0.06207	0.025612	0.000255	0.001243	TRUE
88623	0.067797	0.055556	0.107143	-0.0031	0.045219	0.002716	0.004318	TRUE
29019	0.289133	0.186738	0.401003	0.206811	0.015881	0.000845	0.002129	TRUE
17076	-0.14827	-0.13477	-0.2381	0.042647	0.025482	0.000182	0.00117	TRUE
18560	-0.189	-0.22688	-0.06266	-0.13274	0.018223	0.001248	0.002797	TRUE
30484	-0.22112	-0.17455	-0.34461	-0.00193	0.025482	0.000665	0.001962	TRUE
