## Supplementary Table 4 for "Serum metabolomics reveals signatures associated with physical resilience trajectories from middle to older age"

Metabolite	Weight	Direction	Stability	estimate	p_adj
77192	-0.0469989635749969	Negative	1	-0.0607464296539878	1.8886006014817e-10
71700	-0.0440642679045158	Negative	1	-0.0701505157056009	5.8801572762006e-14
104087	0.0347785290867107	Positive	1	0.0832858008268033	5.74540220694292e-25
106172	0.0298330913507755	Positive	1	0.0687429408384474	4.27344735382757e-13
33484	-0.0218028156146605	Negative	1	-0.0732147829828499	2.1296899614805e-05
